# A comprehensive overview of the Chloroflexota community in wastewater treatment plants worldwide

**DOI:** 10.1101/2023.06.26.546502

**Authors:** Francesca Petriglieri, Zivile Kondrotaite, Caitlin Singleton, Marta Nierychlo, Morten K. D. Dueholm, Per H. Nielsen

## Abstract

Filamentous Chloroflexota are abundant in activated sludge wastewater treatment plants (WWTPs) worldwide and are occasionally associated with poor solid-liquid separation or foaming, but most of the abundant lineages remain undescribed. Here, we present a comprehensive overview of Chloroflexota abundant in WWTPs worldwide, using high-quality metagenome-assembled genomes (MAGs) and 16S rRNA amplicon data from 740 Danish and global WWTPs. Many novel taxa were described, encompassing 4 families, 13 genera and 29 novel species. These were widely distributed across most continents, influenced by factors such as climate zone and WWTP process design. Visualization by fluorescence *in situ* hybridization (FISH) confirmed their high abundances in many WWTPs based on the amplicon data and showed a filamentous morphology for nearly all species. Most formed thin and short trichomes integrated into the floc structure, unlikely to form the typical inter-floc bridging that hinders activated sludge floc settling. Metabolic reconstruction of 53 high-quality MAGs, representing most of the novel genera, offered further insights into their versatile metabolisms and suggested a primary role in carbon removal and involvement in nitrogen and sulfur cycling. The presence of glycogen reserves, detected by FISH-Raman microspectroscopy, seemed widespread across the phylum demonstrating that these bacteria likely utilize glycogen as an energy storage to survive periods with limited resources. This study gives a broad overview of the Chloroflexota community in global activated sludge WWTPs and improves our understanding of their roles in these engineered ecosystems.

**Importance:** Chloroflexota are often abundant members of the biomass in wastewater treatment plants (WWTPs) worldwide, typically with a filamentous morphology, forming the backbones of the activated sludge (AS) floc. However, their overgrowth can often cause operational issues connected to poor settling or foaming, impairing effluent quality and increases operational costs. Despite the importance, few Chloroflexota genera have been characterized so far. Here, we present a comprehensive overview of Chloroflexota abundant in WWTPs worldwide and an in-depth characterization of their morphology, phylogeny, and ecophysiology, obtaining a broad understanding of their ecological role in activated sludge.
