## Supplementary material for "A comprehensive overview of the Chloroflexota community in wastewater treatment plants worldwide": S Data 1

# Supplementary_Data_1_MAG_statistics
MAG	GenBank_accession	NCBI_WGS_number	NumContigs	TotBP	MaxContigBP	AvContigBP	HQMAG	HQdRep	HQdRep99ANI	HQSpRep	Comp	Cont	StrHet	Circ	FLSSU	FLLSU	GTDBTax207	GTDBTax89	MiDAS4_8_1Tax	M4Identity	M4AlnLgth	MiDAS3_7Tax	MIdentity	MAlnLgth	SILVA138Tax	SIdentity	SAlnLgth	ilmcov	npcov	max_abund	mm27f	mm534r	ttl_polymorphic_rate	polymut_rate
Fred_18-Q3-R57-64_MAXAC.112.fa	GCA_016712885.1	JADJQF000000000	39	6159798	897636	157943.5	1083HQ	244_0	244_0	SPREPHQ	98	1.82	50	NA	2	2	d__Bacteria;p__Chloroflexota;c__Anaerolineae;o__Aggregatilineales;f__A4b;g__OLB13;s__OLB13 sp016712885	d__Bacteria;p__Chloroflexota;c__Anaerolineae;o__SBR1031;f__A4b;g__OLB13;s__	FLASV1091.1411;tax=d:Bacteria,p:Chloroflexi,c:Anaerolineae,o:SBR1031,f:A4b,g:OLB13,s:midas_s_1091;	99.9	1411	ESV1091.1411;tax=d:Bacteria,p:Chloroflexi,c:Anaerolineae,o:SBR1031,f:A4b,g:OLB13,s:midas_s_1091;	99.9	1411	FPLP01007138.10.1478 Bacteria;Chloroflexi;Anaerolineae;SBR1031;A4b;OLB13;metagenome	99.5	1471	8.251363	17.825367	0.1279423	0	1	0.013483393	0.003103557
Kalu_18-Q3-R12-55_BAT3C.186.fa	GCA_016716525.1	JADJWE000000000	10	5503990	2130107	550399	1083HQ	245_0	245_0	SPREPHQ	97.27	1.21	100	NA	2	2	d__Bacteria;p__Chloroflexota;c__Anaerolineae;o__Aggregatilineales;f__A4b;g__OLB13;s__OLB13 sp016716525	d__Bacteria;p__Chloroflexota;c__Anaerolineae;o__SBR1031;f__A4b;g__OLB13;s__	FLASV31369.1308;tax=d:Bacteria,p:Chloroflexi,c:Anaerolineae,o:SBR1031,f:A4b,g:OLB13,s:midas_s_19645;	99.8	1308	ESV1091.1411;tax=d:Bacteria,p:Chloroflexi,c:Anaerolineae,o:SBR1031,f:A4b,g:OLB13,s:midas_s_1091;	94.3	1411	JZRA01000068.42655.44140 Bacteria;Chloroflexi;Anaerolineae;SBR1031;A4b;OLB13;Chloroflexi bacterium OLB13	98.5	1486	29.282774	17.701609	0.413211	0	1	0.01327144	0.002870435
Fred_18-Q3-R57-64_BATAC.421.fa	GCA_016713325.1	JADJPJ000000000	107	9033822	1226158	84428.2	1083HQ	457_0	457_0	SPREPHQ	92.19	1.82	100	NA	2	2	d__Bacteria;p__Chloroflexota;c__Anaerolineae;o__Aggregatilineales;f__A4b;g__OLB15;s__OLB15 sp016713325	d__Bacteria;p__Chloroflexota;c__Anaerolineae;o__SBR1031;f__A4b;g__OLB15;s__	FLASV5525.1416;tax=d:Bacteria,p:Chloroflexi,c:Anaerolineae,o:SBR1031,f:A4b,g:midas_g_5525,s:midas_s_5525;	99.1	1422	ESV5525.1416;tax=d:Bacteria,p:Chloroflexi,c:Anaerolineae,o:SBR1031,f:A4b,g:midas_g_5525,s:midas_s_5525;	99.1	1422	JQ408152.1.1311 Bacteria;Chloroflexi;Anaerolineae;SBR1031;A4b;uncultured bacterium	93.9	1321	5.6686754	12.65641	0.084719025	0	1	0.027697247	0.008671111
Fred_18-Q3-R57-64_BATAC.369.fa	GCA_016713355.1	JADJPI000000000	48	8408442	1797305	175175.9	1083HQ	218_1	218_1	NA	96.36	3.79	83.33	NA	4	4	d__Bacteria;p__Chloroflexota;c__Anaerolineae;o__Aggregatilineales;f__A4b;g__OLB15;s__OLB15 sp016717205	d__Bacteria;p__Chloroflexota;c__Anaerolineae;o__SBR1031;f__A4b;g__OLB15;s__	FLASV4871.1409;tax=d:Bacteria,p:Chloroflexi,c:Anaerolineae,o:SBR1031,f:A4b,g:midas_g_4871,s:midas_s_4871;	99.9	1409	ESV4871.1409;tax=d:Bacteria,p:Chloroflexi,c:Anaerolineae,o:SBR1031,f:A4b,g:midas_g_4871,s:midas_s_4871;	99.9	1409	EU332818.1.1442 Bacteria;Chloroflexi;Anaerolineae;SBR1031;A4b;uncultured organism	95.1	1443	7.3851233	17.05251	NA	0	1	0.035618425	0.007046398
Ribe_18-Q3-R11-54_BATAC.253.fa	GCA_016717205.1	JADKGC000000000	20	7801835	1512566	390091.8	1083HQ	218_1	218_2	SPREPHQ	96.36	0.91	0	NA	3	3	d__Bacteria;p__Chloroflexota;c__Anaerolineae;o__Aggregatilineales;f__A4b;g__OLB15;s__OLB15 sp016717205	d__Bacteria;p__Chloroflexota;c__Anaerolineae;o__SBR1031;f__A4b;g__OLB15;s__	FLASV43716.1308;tax=d:Bacteria,p:Chloroflexi,c:Anaerolineae,o:SBR1031,f:A4b,g:midas_g_4871,s:midas_s_4871;	99.5	1308	ESV8245.1409;tax=d:Bacteria,p:Chloroflexi,c:Anaerolineae,o:SBR1031,f:A4b,g:midas_g_4871,s:midas_s_4871;	99.3	1409	APMI01031815.1902.3375 Bacteria;Chloroflexi;Anaerolineae;SBR1031;A4b;wastewater metagenome	90.1	1474	9.604581	12.044942	0.12739114	0	1	0.031430243	0.006522418
Aved_18-Q3-R54-62_BAT3C.518.fa	GCA_016703605.1	JADJBU000000000	26	4437855	899950	170686.7	1083HQ	190_0	190_0	SPREPHQ	93.64	1.82	0	NA	1	1	d__Bacteria;p__Chloroflexota;c__Anaerolineae;o__Anaerolineales;f__EnvOPS12;g__OLB14;s__OLB14 sp016703605	d__Bacteria;p__Chloroflexota;c__Anaerolineae;o__Anaerolineales;f__envOPS12;g__OLB14;s__	FLASV13093.1338;tax=d:Bacteria,p:Chloroflexi,c:Anaerolineae,o:Anaerolineales,f:Anaerolineaceae,g:Ca_Villigracilis,s:midas_s_13093;	99.9	1338	ESV8483.1432;tax=d:Bacteria,p:Chloroflexi,c:Anaerolineae,o:Anaerolineales,f:Anaerolineaceae,g:Ca_Villigracilis,s:midas_s_6664;	97.4	1439	EF594055.1.1468 Bacteria;Chloroflexi;Anaerolineae;Anaerolineales;Anaerolineaceae;uncultured;uncultured bacterium	97.1	1475	21.20452	14.946599	0.29217008	0	1	0.015435416	0.003221308
EsbW_18-Q3-R4-48_MAXAC.021.fa	GCA_016709305.1	JADJNA000000000	63	4851661	499611	77010.5	1083HQ	185_1	185_1	SPREPHQ	96.36	2.55	57.14	NA	1	1	d__Bacteria;p__Chloroflexota;c__Anaerolineae;o__Anaerolineales;f__EnvOPS12;g__OLB14;s__OLB14 sp016709305	d__Bacteria;p__Chloroflexota;c__Anaerolineae;o__Anaerolineales;f__envOPS12;g__OLB14;s__	FLASV13244.1331;tax=d:Bacteria,p:Chloroflexi,c:Anaerolineae,o:Anaerolineales,f:Anaerolineaceae,g:Ca_Villigracilis,s:midas_s_471;	99.3	1333	ESV1600.1432;tax=d:Bacteria,p:Chloroflexi,c:Anaerolineae,o:Anaerolineales,f:Anaerolineaceae,g:Ca_Villigracilis,s:midas_s_471;	99.3	1434	MCHG01003041.121.1611 Bacteria;Chloroflexi;Anaerolineae;Anaerolineales;Anaerolineaceae;uncultured;permafrost metagenome	98.6	1493	9.056483	11.803123	0.8838068	0	1	0.042639336	0.009601682
Hade_18-Q3-R52-61_MAXAC.042.fa	GCA_016711665.1	JADJSO000000000	85	5320940	273124	62599.3	1083HQ	185_1	185_2	NA	97.27	4.73	83.33	NA	1	1	d__Bacteria;p__Chloroflexota;c__Anaerolineae;o__Anaerolineales;f__EnvOPS12;g__OLB14;s__OLB14 sp016709305	d__Bacteria;p__Chloroflexota;c__Anaerolineae;o__Anaerolineales;f__envOPS12;g__OLB14;s__	FLASV1600.1432;tax=d:Bacteria,p:Chloroflexi,c:Anaerolineae,o:Anaerolineales,f:Anaerolineaceae,g:Ca_Villigracilis,s:midas_s_471;	99.9	1433	ESV1600.1432;tax=d:Bacteria,p:Chloroflexi,c:Anaerolineae,o:Anaerolineales,f:Anaerolineaceae,g:Ca_Villigracilis,s:midas_s_471;	99.9	1433	MCHG01003041.121.1611 Bacteria;Chloroflexi;Anaerolineae;Anaerolineales;Anaerolineaceae;uncultured;permafrost metagenome	99	1492	21.136282	20.787998	NA	0	1	0.040752705	0.008297427
OdNW_18-Q3-R42-56_BATAC.378.fa	GCA_016714565.1	JADKDM000000000	41	4941904	542523	120534.2	1083HQ	188_0	188_0	SPREPHQ	96.06	4.55	80	NA	1	1	d__Bacteria;p__Chloroflexota;c__Anaerolineae;o__Anaerolineales;f__EnvOPS12;g__OLB14;s__OLB14 sp016714565	d__Bacteria;p__Chloroflexota;c__Anaerolineae;o__Anaerolineales;f__envOPS12;g__OLB14;s__	FLASV9223.1432;tax=d:Bacteria,p:Chloroflexi,c:Anaerolineae,o:Anaerolineales,f:Anaerolineaceae,g:Ca_Villigracilis,s:midas_s_9223;	100	1432	ESV9223.1432;tax=d:Bacteria,p:Chloroflexi,c:Anaerolineae,o:Anaerolineales,f:Anaerolineaceae,g:Ca_Villigracilis,s:midas_s_9223;	100	1432	JN391681.1.1475 Bacteria;Chloroflexi;Anaerolineae;Anaerolineales;Anaerolineaceae;uncultured;uncultured bacterium	99.7	1475	24.90814	22.452847	0.32902288	0	1	0.055254337	0.009163251
Hirt_18-Q3-R61-65_MAXAC.030.fa	GCA_016717045.1	JADJUO000000000	40	4624418	612805	115610.5	1083HQ	186_1	186_3	NA	94.44	2.73	66.67	NA	1	1	d__Bacteria;p__Chloroflexota;c__Anaerolineae;o__Anaerolineales;f__EnvOPS12;g__OLB14;s__OLB14 sp016715195	d__Bacteria;p__Chloroflexota;c__Anaerolineae;o__Anaerolineales;f__envOPS12;g__OLB14;s__	FLASV10289.1331;tax=d:Bacteria,p:Chloroflexi,c:Anaerolineae,o:Anaerolineales,f:Anaerolineaceae,g:Ca_Villigracilis,s:midas_s_471;	99.8	1333	ESV4140.1432;tax=d:Bacteria,p:Chloroflexi,c:Anaerolineae,o:Anaerolineales,f:Anaerolineaceae,g:Ca_Villigracilis,s:midas_s_471;	99.3	1436	CU466716.2.1333 Bacteria;Chloroflexi;Anaerolineae;Anaerolineales;Anaerolineaceae;uncultured;uncultured Chloroflexi bacterium	99.2	1334	5.1041903	10.730792	NA	0	1	0.066333364	0.01512443
Mari_18-Q3-R65-66_MAXAC.029.fa	GCA_016715195.1	JADKBB000000000	67	4335219	289836	64704.8	1083HQ	186_1	186_1	SPREPHQ	90.83	1.09	0	NA	1	1	d__Bacteria;p__Chloroflexota;c__Anaerolineae;o__Anaerolineales;f__EnvOPS12;g__OLB14;s__OLB14 sp016715195	d__Bacteria;p__Chloroflexota;c__Anaerolineae;o__Anaerolineales;f__envOPS12;g__OLB14;s__	FLASV35294.1331;tax=d:Bacteria,p:Chloroflexi,c:Anaerolineae,o:Anaerolineales,f:Anaerolineaceae,g:midas_g_8346,s:midas_s_8346;	95.4	1331	ESV8346.1468;tax=d:Bacteria,p:Chloroflexi,c:Anaerolineae,o:Anaerolineales,f:Anaerolineaceae,g:midas_g_8346,s:midas_s_8346;	94.8	1468	FJ468378.1.1308 Bacteria;Chloroflexi;Anaerolineae;Anaerolineales;Anaerolineaceae;uncultured;uncultured bacterium	94.7	1312	9.432744	10.842301	0.57162786	1	1	0.069067465	0.012023479
OdNE_18-Q3-R46-58_MAXAC.047.fa	GCA_016714625.1	JADKCM000000000	47	5019946	533197	106807.4	1083HQ	186_1	186_2	NA	91.82	2.3	66.67	NA	1	1	d__Bacteria;p__Chloroflexota;c__Anaerolineae;o__Anaerolineales;f__EnvOPS12;g__OLB14;s__OLB14 sp016715195	d__Bacteria;p__Chloroflexota;c__Anaerolineae;o__Anaerolineales;f__envOPS12;g__OLB14;s__	FLASV4140.1432;tax=d:Bacteria,p:Chloroflexi,c:Anaerolineae,o:Anaerolineales,f:Anaerolineaceae,g:Ca_Villigracilis,s:midas_s_471;	99.9	1433	ESV4140.1432;tax=d:Bacteria,p:Chloroflexi,c:Anaerolineae,o:Anaerolineales,f:Anaerolineaceae,g:Ca_Villigracilis,s:midas_s_471;	99.9	1433	CU466716.2.1333 Bacteria;Chloroflexi;Anaerolineae;Anaerolineales;Anaerolineaceae;uncultured;uncultured Chloroflexi bacterium	99.3	1333	38.895676	42.479603	NA	0	1	0.041778074	0.006298592
EsbE_18-Q3-R3-47_MAXAC.031_sub.fa	GCA_016705895.1	JADJKT000000000	45	5205816	783402	115684.8	1083HQ	187_1	187_1	NA	91.82	2.22	16.67	NA	1	1	d__Bacteria;p__Chloroflexota;c__Anaerolineae;o__Anaerolineales;f__EnvOPS12;g__OLB14;s__OLB14 sp016718275	d__Bacteria;p__Chloroflexota;c__Anaerolineae;o__Anaerolineales;f__envOPS12;g__OLB14;s__	FLASV2518.1432;tax=d:Bacteria,p:Chloroflexi,c:Anaerolineae,o:Anaerolineales,f:Anaerolineaceae,g:Ca_Villigracilis,s:midas_s_471;	99.9	1432	ESV2518.1432;tax=d:Bacteria,p:Chloroflexi,c:Anaerolineae,o:Anaerolineales,f:Anaerolineaceae,g:Ca_Villigracilis,s:midas_s_471;	99.9	1432	KJ808015.1.1474 Bacteria;Chloroflexi;Anaerolineae;Anaerolineales;Anaerolineaceae;uncultured;uncultured bacterium	99.6	1474	25.11464	32.184982	NA	0	1	0.053692219	0.008507436
OdNW_18-Q3-R42-56_MAXAC.037.fa	GCA_016718275.1	JADKEA000000000	28	5057985	675312	180642.3	1083HQ	187_1	187_2	SPREPHQ	91.82	0.91	0	NA	1	1	d__Bacteria;p__Chloroflexota;c__Anaerolineae;o__Anaerolineales;f__EnvOPS12;g__OLB14;s__OLB14 sp016718275	d__Bacteria;p__Chloroflexota;c__Anaerolineae;o__Anaerolineales;f__envOPS12;g__OLB14;s__	FLASV2518.1432;tax=d:Bacteria,p:Chloroflexi,c:Anaerolineae,o:Anaerolineales,f:Anaerolineaceae,g:Ca_Villigracilis,s:midas_s_471;	99.9	1434	ESV2518.1432;tax=d:Bacteria,p:Chloroflexi,c:Anaerolineae,o:Anaerolineales,f:Anaerolineaceae,g:Ca_Villigracilis,s:midas_s_471;	99.9	1434	KJ808015.1.1474 Bacteria;Chloroflexi;Anaerolineae;Anaerolineales;Anaerolineaceae;uncultured;uncultured bacterium	99.6	1476	36.59197	43.59003	0.5468281	0	1	0.044804835	0.006910785
Skiv_18-Q3-R9-52_MAXAC.035.fa	GCA_016722685.1	JADKIK000000000	39	5410505	609633	138730.9	1083HQ	187_1	187_3	NA	97.73	2.73	66.67	NA	1	1	d__Bacteria;p__Chloroflexota;c__Anaerolineae;o__Anaerolineales;f__EnvOPS12;g__OLB14;s__OLB14 sp016718275	d__Bacteria;p__Chloroflexota;c__Anaerolineae;o__Anaerolineales;f__envOPS12;g__OLB14;s__	FLASV2518.1432;tax=d:Bacteria,p:Chloroflexi,c:Anaerolineae,o:Anaerolineales,f:Anaerolineaceae,g:Ca_Villigracilis,s:midas_s_471;	99	1433	ESV2518.1432;tax=d:Bacteria,p:Chloroflexi,c:Anaerolineae,o:Anaerolineales,f:Anaerolineaceae,g:Ca_Villigracilis,s:midas_s_471;	99	1433	KJ808015.1.1474 Bacteria;Chloroflexi;Anaerolineae;Anaerolineales;Anaerolineaceae;uncultured;uncultured bacterium	98.8	1475	21.309795	44.68712	NA	0	1	0.043801293	0.006737588
Aved_18-Q3-R54-62_MAXAC.057_sub.fa	GCA_016702885.1	JADJDD000000000	30	4467787	573090	148926.2	1083HQ	189_1	189_1	NA	91.82	4.55	20	NA	2	2	d__Bacteria;p__Chloroflexota;c__Anaerolineae;o__Anaerolineales;f__EnvOPS12;g__OLB14;s__OLB14 sp016721315	d__Bacteria;p__Chloroflexota;c__Anaerolineae;o__Anaerolineales;f__envOPS12;g__OLB14;s__	FLASV6664.1432;tax=d:Bacteria,p:Chloroflexi,c:Anaerolineae,o:Anaerolineales,f:Anaerolineaceae,g:Ca_Villigracilis,s:midas_s_6664;	99.9	1432	ESV6664.1432;tax=d:Bacteria,p:Chloroflexi,c:Anaerolineae,o:Anaerolineales,f:Anaerolineaceae,g:Ca_Villigracilis,s:midas_s_6664;	99.9	1432	KJ807881.1.1474 Bacteria;Chloroflexi;Anaerolineae;Anaerolineales;Anaerolineaceae;uncultured;uncultured bacterium	99.6	1474	13.248121	16.774008	NA	0	1	0.030113487	0.005005771
EsbW_18-Q3-R4-48_MAXAC.032.fa	GCA_016709275.1	JADJNB000000000	57	4296854	411600	75383.4	1083HQ	189_1	189_3	NA	91.27	2.73	66.67	NA	2	1	d__Bacteria;p__Chloroflexota;c__Anaerolineae;o__Anaerolineales;f__EnvOPS12;g__OLB14;s__OLB14 sp016721315	d__Bacteria;p__Chloroflexota;c__Anaerolineae;o__Anaerolineales;f__envOPS12;g__OLB14;s__	FLASV6664.1432;tax=d:Bacteria,p:Chloroflexi,c:Anaerolineae,o:Anaerolineales,f:Anaerolineaceae,g:Ca_Villigracilis,s:midas_s_6664;	100	1432	ESV6664.1432;tax=d:Bacteria,p:Chloroflexi,c:Anaerolineae,o:Anaerolineales,f:Anaerolineaceae,g:Ca_Villigracilis,s:midas_s_6664;	100	1432	KJ807881.1.1474 Bacteria;Chloroflexi;Anaerolineae;Anaerolineales;Anaerolineaceae;uncultured;uncultured bacterium	99.7	1474	6.125008	10.014584	NA	0	1	0.033932288	0.008212918
Skiv_18-Q3-R9-52_MAXAC.043.fa	GCA_016721315.1	JADKIL000000000	21	4491201	891559	213866.7	1083HQ	189_1	189_2	SPREPHQ	90	1.82	0	NA	1	1	d__Bacteria;p__Chloroflexota;c__Anaerolineae;o__Anaerolineales;f__EnvOPS12;g__OLB14;s__OLB14 sp016721315	d__Bacteria;p__Chloroflexota;c__Anaerolineae;o__Anaerolineales;f__envOPS12;g__OLB14;s__	FLASV6664.1432;tax=d:Bacteria,p:Chloroflexi,c:Anaerolineae,o:Anaerolineales,f:Anaerolineaceae,g:Ca_Villigracilis,s:midas_s_6664;	99.9	1432	ESV6664.1432;tax=d:Bacteria,p:Chloroflexi,c:Anaerolineae,o:Anaerolineales,f:Anaerolineaceae,g:Ca_Villigracilis,s:midas_s_6664;	99.9	1432	KJ807881.1.1474 Bacteria;Chloroflexi;Anaerolineae;Anaerolineales;Anaerolineaceae;uncultured;uncultured bacterium	99.5	1474	12.055258	19.130836	0.6162593	0	1	0.025772832	0.004389524
Kalu_18-Q3-R12-55_BAT3C.361.fa	GCA_016716235.1	JADJWS000000000	7	4139007	2313745	591286.7	1083HQ	193_0	193_0	SPREPHQ	93.64	2.91	25	NA	1	1	d__Bacteria;p__Chloroflexota;c__Anaerolineae;o__Anaerolineales;f__EnvOPS12;g__UBA12294;s__UBA12294 sp016716235	d__Bacteria;p__Chloroflexota;c__Anaerolineae;o__Anaerolineales;f__envOPS12;g__UBA12294;s__	FLASV9708.1333;tax=d:Bacteria,p:Chloroflexi,c:Anaerolineae,o:Anaerolineales,f:Anaerolineaceae,g:UTCFX1,s:midas_s_9708;	100	1333	ESV3088.1432;tax=d:Bacteria,p:Chloroflexi,c:Anaerolineae,o:Anaerolineales,f:Anaerolineaceae,g:Ca_Villigracilis,s:midas_s_3088;	96.4	1434	CXWJ01001556.674.2166 Bacteria;Chloroflexi;Anaerolineae;Anaerolineales;Anaerolineaceae;UTCFX1;wastewater metagenome	99.8	1493	43.815796	30.854633	0.58107424	0	1	0.015994337	0.003204645
Skiv_18-Q3-R9-52_MAXAC.174.fa	GCA_016721115.1	JADKIW000000000	2	5022719	4989941	2511359.5	1083HQ	191_0	191_0	SPREPHQ	99.09	1.09	0	NA	1	1	d__Bacteria;p__Chloroflexota;c__Anaerolineae;o__Anaerolineales;f__EnvOPS12;g__UBA12294;s__UBA12294 sp016721115	d__Bacteria;p__Chloroflexota;c__Anaerolineae;o__Anaerolineales;f__envOPS12;g__UBA12294;s__	FLASV16519.1331;tax=d:Bacteria,p:Chloroflexi,c:Anaerolineae,o:Anaerolineales,f:Anaerolineaceae,g:midas_g_9708,s:midas_s_16519;	100	1331	ESV3088.1432;tax=d:Bacteria,p:Chloroflexi,c:Anaerolineae,o:Anaerolineales,f:Anaerolineaceae,g:Ca_Villigracilis,s:midas_s_3088;	96.3	1432	X84472.1.1432 Bacteria;Chloroflexi;Anaerolineae;Anaerolineales;Anaerolineaceae;uncultured;uncultured bacterium	99.9	1432	13.317151	17.668499	0.19533704	0	1	0.006383063	0.001221725
Hjor_18-Q3-R7-51_MAXAC.079_sub.fa	GCA_016710365.1	JADJVW000000000	68	6608906	510391	97189.8	1083HQ	422_0	422_0	SPREPHQ	97.73	1.82	0	NA	1	1	d__Bacteria;p__Chloroflexota;c__Anaerolineae;o__Caldilineales;f__Caldilineaceae;g__Caldilinea;s__Caldilinea sp016710365	d__Bacteria;p__Chloroflexota;c__Anaerolineae;o__Caldilineales;f__Caldilineaceae;g__Caldilinea;s__	FLASV105.1425;tax=d:Bacteria,p:Chloroflexi,c:Anaerolineae,o:Caldilineales,f:Caldilineaceae,g:midas_g_105,s:midas_s_105;	96.4	1436	ESV105.1425;tax=d:Bacteria,p:Chloroflexi,c:Anaerolineae,o:Caldilineales,f:Caldilineaceae,g:midas_g_105,s:midas_s_105;	96.4	1436	FPLM01004122.8.1488 Bacteria;Chloroflexi;Anaerolineae;Caldilineales;Caldilineaceae;uncultured;metagenome	96.1	1494	6.5505624	8.368764	0.15171112	0	0	0.031924069	0.010705047
Fred_18-Q3-R57-64_BATAC.359.fa	GCA_016713335.1	JADJPH000000000	111	6824975	332278	61486.3	1083HQ	421_0	421_0	SPREPHQ	92.09	2.37	0	NA	1	1	d__Bacteria;p__Chloroflexota;c__Anaerolineae;o__Caldilineales;f__Caldilineaceae;g__JADJPH01;s__JADJPH01 sp016713335	d__Bacteria;p__Chloroflexota;c__Anaerolineae;o__Caldilineales;f__Caldilineaceae;g__;s__	FLASV22209.1323;tax=d:Bacteria,p:Chloroflexi,c:Anaerolineae,o:Caldilineales,f:Caldilineaceae,g:midas_g_2265,s:midas_s_4097;	100	1323	ESV4097.1424;tax=d:Bacteria,p:Chloroflexi,c:Anaerolineae,o:Caldilineales,f:Caldilineaceae,g:midas_g_2265,s:midas_s_4097;	99.9	1424	JX079302.1.1280 Bacteria;Chloroflexi;Anaerolineae;Caldilineales;Caldilineaceae;uncultured;uncultured bacterium	95.2	1282	4.2186966	9.712013	0.05849486	0	0	0.051456423	0.018627587
Kalu_18-Q3-R12-55_MAXAC.106v2.fa	GCA_016710325.1	JADJXK000000000	2	8146679	5946219	4073339.5	1083HQ	211_0	211_0	SPREPHQ	97.27	4.73	0	NA	1	1	d__Bacteria;p__Chloroflexota;c__Anaerolineae;o__Promineofilales;f__Promineofilaceae;g__GCA-2699125;s__GCA-2699125 sp016710325	d__Bacteria;p__Chloroflexota;c__Anaerolineae;o__Promineofilales;f__Promineofilaceae;g__GCA-2699125;s__	FLASV34439.1324;tax=d:Bacteria,p:Chloroflexi,c:Anaerolineae,o:Ardenticatenales,f:Ca_Promineofilaceae,g:midas_g_461,s:midas_s_1196;	100	1324	ESV1731.1425;tax=d:Bacteria,p:Chloroflexi,c:Anaerolineae,o:Ardenticatenales,f:Ca_Promineofilaceae,g:midas_g_461,s:midas_s_1196;	99.6	1425	JN038290.1.1467 Bacteria;Chloroflexi;Anaerolineae;Ardenticatenales;uncultured;uncultured Anaerolineaceae bacterium	99.6	1467	39.06551	34.74622	0.5598011	0	1	0.002578455	0.000584338
Fred_18-Q3-R57-64_BAT3C.445.fa	GCA_016713825.1	JADJOJ000000000	12	5432132	955917	452677.7	1083HQ	210_0	210_0	SPREPHQ	94.46	3.64	0	NA	1	1	d__Bacteria;p__Chloroflexota;c__Anaerolineae;o__Promineofilales;f__Promineofilaceae;g__GCA-2699125;s__GCA-2699125 sp016713825	d__Bacteria;p__Chloroflexota;c__Anaerolineae;o__Promineofilales;f__Promineofilaceae;g__GCA-2699125;s__	FLASV19036.1324;tax=d:Bacteria,p:Chloroflexi,c:Anaerolineae,o:Ardenticatenales,f:Ca_Promineofilaceae,g:midas_g_461,s:midas_s_1196;	100	1324	ESV1196.1427;tax=d:Bacteria,p:Chloroflexi,c:Anaerolineae,o:Ardenticatenales,f:Ca_Promineofilaceae,g:midas_g_461,s:midas_s_1196;	99.9	1428	FPLP01009079.14.1498 Bacteria;Chloroflexi;Anaerolineae;Ardenticatenales;uncultured;metagenome	99.7	1486	18.092344	33.28101	0.7808132	0	1	0.008838947	0.002031464
Hade_18-Q3-R52-61_MAXAC.236_sub.fa	GCA_016711405.1	JADJSZ000000000	113	5674443	237382	50216.3	1083HQ	212_0	212_0	SPREPHQ	92.95	4.09	20	NA	3	4	d__Bacteria;p__Chloroflexota;c__Anaerolineae;o__Promineofilales;f__Promineofilaceae;g__JADJSZ01;s__JADJSZ01 sp016711405	d__Bacteria;p__Chloroflexota;c__Anaerolineae;o__Promineofilales;f__;g__;s__	FLASV2642.1417;tax=d:Bacteria,p:Chloroflexi,c:Anaerolineae,o:Ardenticatenales,f:Ca_Promineofilaceae,g:midas_g_2111,s:midas_s_2642;	99.9	1418	ESV2642.1417;tax=d:Bacteria,p:Chloroflexi,c:Anaerolineae,o:Ardenticatenales,f:Ca_Promineofilaceae,g:midas_g_2111,s:midas_s_2642;	99.9	1418	FPLP01002876.13.1487 Bacteria;Chloroflexi;Anaerolineae;Ardenticatenales;uncultured;metagenome	97.4	1482	6.611905	10.663231	0.1246656	0	0	0.041128392	0.010012106
Hirt_18-Q3-R61-65_MAXAC.142.fa	GCA_016716885.1	JADJUV000000000	204	7738549	312407	37934.1	1083HQ	213_0	213_0	SPREPHQ	90.73	4	0	NA	1	1	d__Bacteria;p__Chloroflexota;c__Anaerolineae;o__Promineofilales;f__Promineofilaceae;g__JADJUV01;s__JADJUV01 sp016716885	d__Bacteria;p__Chloroflexota;c__Anaerolineae;o__Promineofilales;f__Promineofilaceae;g__;s__	FLASV6361.1425;tax=d:Bacteria,p:Chloroflexi,c:Anaerolineae,o:Ardenticatenales,f:Ca_Promineofilaceae,g:midas_g_1951,s:midas_s_1951;	99.1	1425	ESV6361.1425;tax=d:Bacteria,p:Chloroflexi,c:Anaerolineae,o:Ardenticatenales,f:Ca_Promineofilaceae,g:midas_g_1951,s:midas_s_1951;	99.1	1425	FPLP01010424.21.1501 Bacteria;Chloroflexi;Anaerolineae;Ardenticatenales;uncultured;metagenome	98.8	1483	8.486374	10.547686	0.16319637	0	1	0.065426074	0.014369507
AalE_18-Q3-R2-46_BATAC.251.fa	GCA_016705235.1	JADIYP000000000	7	5709216	1701057	815602.3	1083HQ	208_1	208_1	SPREPHQ	92.01	1.82	0	NA	1	1	d__Bacteria;p__Chloroflexota;c__Anaerolineae;o__Promineofilales;f__Promineofilaceae;g__JADJXA01;s__JADJXA01 sp016705235	d__Bacteria;p__Chloroflexota;c__Anaerolineae;o__Promineofilales;f__Promineofilaceae;g__GCA-2746795;s__	FLASV461.1427;tax=d:Bacteria,p:Chloroflexi,c:Anaerolineae,o:Ardenticatenales,f:Ca_Promineofilaceae,g:midas_g_461,s:midas_s_461;	100	1427	ESV461.1427;tax=d:Bacteria,p:Chloroflexi,c:Anaerolineae,o:Ardenticatenales,f:Ca_Promineofilaceae,g:midas_g_461,s:midas_s_461;	100	1427	FPLP01004046.106.1591 Bacteria;Chloroflexi;Anaerolineae;Ardenticatenales;uncultured;metagenome	99.9	1486	32.37825	46.87107	0.90889853	0	1	0.016254375	0.003276022
Aved_18-Q3-R54-62_BATAC.192.fa	GCA_016703445.1	JADJCB000000000	13	5798759	918034	446058.4	1083HQ	208_1	208_1	NA	92.92	3.82	0	NA	1	1	d__Bacteria;p__Chloroflexota;c__Anaerolineae;o__Promineofilales;f__Promineofilaceae;g__JADJXA01;s__JADJXA01 sp016705235	d__Bacteria;p__Chloroflexota;c__Anaerolineae;o__Promineofilales;f__Promineofilaceae;g__GCA-2746795;s__	FLASV461.1427;tax=d:Bacteria,p:Chloroflexi,c:Anaerolineae,o:Ardenticatenales,f:Ca_Promineofilaceae,g:midas_g_461,s:midas_s_461;	100	1427	ESV461.1427;tax=d:Bacteria,p:Chloroflexi,c:Anaerolineae,o:Ardenticatenales,f:Ca_Promineofilaceae,g:midas_g_461,s:midas_s_461;	100	1427	FPLP01004046.106.1591 Bacteria;Chloroflexi;Anaerolineae;Ardenticatenales;uncultured;metagenome	99.9	1486	35.81752	68.41773	NA	0	1	0.01598078	0.003244827
Damh_18-Q3-R51-60_MAXAC.008.fa	GCA_016707865.1	JADJGX000000000	78	6832063	476887	87590.6	1083HQ	208_1	208_1	NA	93.83	3.82	0	NA	1	1	d__Bacteria;p__Chloroflexota;c__Anaerolineae;o__Promineofilales;f__Promineofilaceae;g__JADJXA01;s__JADJXA01 sp016705235	d__Bacteria;p__Chloroflexota;c__Anaerolineae;o__Promineofilales;f__Promineofilaceae;g__GCA-2746795;s__	FLASV11964.1324;tax=d:Bacteria,p:Chloroflexi,c:Anaerolineae,o:Ardenticatenales,f:Ca_Promineofilaceae,g:midas_g_461,s:midas_s_461;	95.5	1324	ESV461.1427;tax=d:Bacteria,p:Chloroflexi,c:Anaerolineae,o:Ardenticatenales,f:Ca_Promineofilaceae,g:midas_g_461,s:midas_s_461;	94.5	1427	KP641103.1.1355 Bacteria;Chloroflexi;Anaerolineae;Ardenticatenales;uncultured;uncultured bacterium	94.7	1355	13.086222	10.195249	NA	0	1	0.023262397	0.005599104
Fred_18-Q3-R57-64_BAT3C.529_sub.fa	GCA_016713795.1	JADJOL000000000	28	7044028	969785	251572.4	1083HQ	208_1	208_3	NA	97.92	3.82	0	NA	1	1	d__Bacteria;p__Chloroflexota;c__Anaerolineae;o__Promineofilales;f__Promineofilaceae;g__JADJXA01;s__JADJXA01 sp016705235	d__Bacteria;p__Chloroflexota;c__Anaerolineae;o__Promineofilales;f__Promineofilaceae;g__GCA-2746795;s__	FLASV461.1427;tax=d:Bacteria,p:Chloroflexi,c:Anaerolineae,o:Ardenticatenales,f:Ca_Promineofilaceae,g:midas_g_461,s:midas_s_461;	100	1427	ESV461.1427;tax=d:Bacteria,p:Chloroflexi,c:Anaerolineae,o:Ardenticatenales,f:Ca_Promineofilaceae,g:midas_g_461,s:midas_s_461;	100	1427	FPLP01004046.106.1591 Bacteria;Chloroflexi;Anaerolineae;Ardenticatenales;uncultured;metagenome	99.9	1486	7.5601034	15.258675	NA	0	1	0.015668067	0.004149075
Lyne_18-Q3-R50-59_BAT3C.496.fa	GCA_016720015.1	JADJYB000000000	35	6422582	769439	183502.3	1083HQ	208_1	208_2	NA	97.46	4.73	16.67	NA	1	1	d__Bacteria;p__Chloroflexota;c__Anaerolineae;o__Promineofilales;f__Promineofilaceae;g__JADJXA01;s__JADJXA01 sp016705235	d__Bacteria;p__Chloroflexota;c__Anaerolineae;o__Promineofilales;f__Promineofilaceae;g__GCA-2746795;s__	FLASV461.1427;tax=d:Bacteria,p:Chloroflexi,c:Anaerolineae,o:Ardenticatenales,f:Ca_Promineofilaceae,g:midas_g_461,s:midas_s_461;	100	1427	ESV461.1427;tax=d:Bacteria,p:Chloroflexi,c:Anaerolineae,o:Ardenticatenales,f:Ca_Promineofilaceae,g:midas_g_461,s:midas_s_461;	100	1427	FPLP01004046.106.1591 Bacteria;Chloroflexi;Anaerolineae;Ardenticatenales;uncultured;metagenome	99.9	1486	8.911222	14.293334	NA	0	1	0.018964046	0.004706421
Kalu_18-Q3-R12-55_BATAC.47.fa	GCA_016716065.1	JADJXA000000000	29	6811151	1054204	234867.3	1083HQ	209_0	209_0	SPREPHQ	97.27	3.82	0	NA	1	1	d__Bacteria;p__Chloroflexota;c__Anaerolineae;o__Promineofilales;f__Promineofilaceae;g__JADJXA01;s__JADJXA01 sp016716065	d__Bacteria;p__Chloroflexota;c__Anaerolineae;o__Promineofilales;f__Promineofilaceae;g__GCA-2746795;s__	FLASV15127.1324;tax=d:Bacteria,p:Chloroflexi,c:Anaerolineae,o:Ardenticatenales,f:Ca_Promineofilaceae,g:midas_g_461,s:midas_s_13373;	99.5	1324	ESV461.1427;tax=d:Bacteria,p:Chloroflexi,c:Anaerolineae,o:Ardenticatenales,f:Ca_Promineofilaceae,g:midas_g_461,s:midas_s_461;	98.9	1427	FPLP01004046.106.1591 Bacteria;Chloroflexi;Anaerolineae;Ardenticatenales;uncultured;metagenome	98.9	1486	13.028938	9.434745	0.18275711	0	1	0.021522924	0.005695369
Ega_18-Q3-R5-49_BAT3C.159.fa	GCA_016707605.1	JADJHJ000000000	26	5044159	1110292	194006.1	1083HQ	456_0	456_0	SPREPHQ	90	4.55	50	NA	1	1	d__Bacteria;p__Chloroflexota;c__Anaerolineae;o__Promineofilales;f__Promineofilaceae;g__Promineofilum;s__Promineofilum sp016707605	d__Bacteria;p__Chloroflexota;c__Anaerolineae;o__Promineofilales;f__Promineofilaceae;g__Promineofilum;s__	FLASV12327.1324;tax=d:Bacteria,p:Chloroflexi,c:Anaerolineae,o:Ardenticatenales,f:Ca_Promineofilaceae,g:Ca_Promineofilum,s:midas_s_176;	99.8	1324	ESV672.1427;tax=d:Bacteria,p:Chloroflexi,c:Anaerolineae,o:Ardenticatenales,f:Ca_Promineofilaceae,g:Ca_Promineofilum,s:midas_s_176;	99.8	1428	CU921480.1.1324 Bacteria;Chloroflexi;Anaerolineae;Ardenticatenales;uncultured;uncultured bacterium	99.4	1325	15.509726	16.379005	0.71020705	0	0	0.0692017	0.01924622
AalW_18-Q3-R10-53_BAT3C.371_sub.fa	GCA_016704685.1	JADIZS000000000	84	6250365	374952	74409.1	1083HQ	455_1	455_3	NA	93.43	1.09	50	NA	2	2	d__Bacteria;p__Chloroflexota;c__Anaerolineae;o__SSC4;f__SSC4;g__JADJYJ01;s__JADJYJ01 sp016719785	d__Bacteria;p__Chloroflexota;c__Anaerolineae;o__;f__;g__;s__	FLASV1.1417;tax=d:Bacteria,p:Chloroflexi,c:Anaerolineae,o:C10-SB1A,f:Amarolineaceae,g:Ca_Amarolinea,s:midas_s_1;	99.8	1417	ESV1.1417;tax=d:Bacteria,p:Chloroflexi,c:Anaerolineae,o:Caldilineales,f:Amarolineaceae,g:Ca_Amarolinea,s:midas_s_1;	99.8	1417	FPLP01003197.7.1442 Bacteria;Chloroflexi;Anaerolineae;C10-SB1A;metagenome	99.2	1437	11.321826	14.785608	NA	0	1	0.023256935	0.006683604
Damh_18-Q3-R51-60_MAXAC.106.fa	GCA_016707735.1	JADJHC000000000	114	6404416	282841	56179.1	1083HQ	455_1	455_1	NA	95.45	1.49	83.33	NA	2	2	d__Bacteria;p__Chloroflexota;c__Anaerolineae;o__SSC4;f__SSC4;g__JADJYJ01;s__JADJYJ01 sp016719785	d__Bacteria;p__Chloroflexota;c__Anaerolineae;o__;f__;g__;s__	FLASV1.1417;tax=d:Bacteria,p:Chloroflexi,c:Anaerolineae,o:C10-SB1A,f:Amarolineaceae,g:Ca_Amarolinea,s:midas_s_1;	100	1417	ESV1.1417;tax=d:Bacteria,p:Chloroflexi,c:Anaerolineae,o:Caldilineales,f:Amarolineaceae,g:Ca_Amarolinea,s:midas_s_1;	100	1417	FPLP01003197.7.1442 Bacteria;Chloroflexi;Anaerolineae;C10-SB1A;metagenome	99.8	1436	25.713346	14.594908	NA	0	1	0.018914138	0.00556837
Lyne_18-Q3-R50-59_BATAC.272.fa	GCA_016719785.1	JADJYJ000000000	35	6591815	775720	188337.6	1083HQ	455_1	455_4	SPREPHQ	92.73	0.64	0	NA	2	2	d__Bacteria;p__Chloroflexota;c__Anaerolineae;o__SSC4;f__SSC4;g__JADJYJ01;s__JADJYJ01 sp016719785	d__Bacteria;p__Chloroflexota;c__Anaerolineae;o__;f__;g__;s__	FLASV1.1417;tax=d:Bacteria,p:Chloroflexi,c:Anaerolineae,o:C10-SB1A,f:Amarolineaceae,g:Ca_Amarolinea,s:midas_s_1;	99.8	1418	ESV1.1417;tax=d:Bacteria,p:Chloroflexi,c:Anaerolineae,o:Caldilineales,f:Amarolineaceae,g:Ca_Amarolinea,s:midas_s_1;	99.8	1418	FPLP01003197.7.1442 Bacteria;Chloroflexi;Anaerolineae;C10-SB1A;metagenome	99.4	1436	11.252178	15.872854	7.340104	0	1	0.014286928	0.004437226
OdNW_18-Q3-R42-56_BAT3C.33_sub.fa	GCA_016718485.1	JADKDF000000000	82	6190382	406938	75492.5	1083HQ	455_1	455_2	NA	93.64	2	66.67	NA	2	2	d__Bacteria;p__Chloroflexota;c__Anaerolineae;o__SSC4;f__SSC4;g__JADJYJ01;s__JADJYJ01 sp016719785	d__Bacteria;p__Chloroflexota;c__Anaerolineae;o__;f__;g__;s__	FLASV1.1417;tax=d:Bacteria,p:Chloroflexi,c:Anaerolineae,o:C10-SB1A,f:Amarolineaceae,g:Ca_Amarolinea,s:midas_s_1;	100	1417	ESV1.1417;tax=d:Bacteria,p:Chloroflexi,c:Anaerolineae,o:Caldilineales,f:Amarolineaceae,g:Ca_Amarolinea,s:midas_s_1;	100	1417	FPLP01003197.7.1442 Bacteria;Chloroflexi;Anaerolineae;C10-SB1A;metagenome	99	1439	14.697352	14.470074	NA	0	1	0.017631155	0.005072137
OdNW_18-Q3-R42-56_BATAC.48.fa	GCA_016714465.1	JADKDT000000000	28	4628329	561833	165297.5	1083HQ	491_0	491_0	SPREPHQ	91.03	0	0	NA	2	2	d__Bacteria;p__Chloroflexota;c__Anaerolineae;o__Thermoflexales;f__J036;g__JADKDT01;s__JADKDT01 sp016714465	d__Bacteria;p__Chloroflexota;c__Anaerolineae;o__Thermoflexales;f__;g__;s__	FLASV10814.1299;tax=d:Bacteria,p:Chloroflexi,c:Anaerolineae,o:RBG-13-54-9,f:midas_f_72,g:midas_g_72,s:midas_s_72;	99.8	1300	ESV72.1400;tax=d:Bacteria,p:Chloroflexi,c:Anaerolineae,o:RBG-13-54-9,f:midas_f_72,g:midas_g_72,s:midas_s_72;	99.6	1401	FPLP01003851.15.1474 Bacteria;Chloroflexi;Anaerolineae;RBG-13-54-9;metagenome	98.6	1463	6.7675757	8.790632	0.24282318	0	1	0.030226593	0.008498404
Aved_18-Q3-R54-62_BATAC.767.fa	GCA_016703025.1	JADJCV000000000	5	4347427	2918923	869485.4	1083HQ	463_0	463_0	SPREPHQ	94.95	2.14	0	NA	2	2	d__Bacteria;p__Chloroflexota;c__Anaerolineae;o__UCB3;f__UCB3;g__JADJCV01;s__JADJCV01 sp016703025	d__Bacteria;p__Chloroflexota;c__Anaerolineae;o__Ardenticatenales;f__;g__;s__	FLASV42232.1313;tax=d:Bacteria,p:Chloroflexi,c:Anaerolineae,o:SBR1031,f:midas_f_119,g:midas_g_1676,s:midas_s_1676;	99.8	1313	ESV1676.1410;tax=d:Bacteria,p:Chloroflexi,c:Anaerolineae,o:SBR1031,f:midas_f_119,g:midas_g_1676,s:midas_s_1676;	99.8	1411	FPLP01006585.16.1483 Bacteria;Chloroflexi;Anaerolineae;SBR1031;metagenome	99	1469	11.050597	18.386719	0.3136939	0	1	0.007400547	0.002491958
EsbW_18-Q3-R4-48_MAXAC.090.fa	GCA_016709185.1	JADJNM000000000	9	4929943	2070271	547771.4	1083HQ	307_1	307_1	NA	93.27	1.1	0	NA	2	1	d__Bacteria;p__Chloroflexota;c__Anaerolineae;o__UCB3;f__UCB3;g__JADJUE01;s__JADJUE01 sp016710785	d__Bacteria;p__Chloroflexota;c__Anaerolineae;o__;f__;g__;s__	FLASV119.1406;tax=d:Bacteria,p:Chloroflexi,c:Anaerolineae,o:SBR1031,f:midas_f_119,g:midas_g_119,s:midas_s_119;	99.9	1407	ESV119.1406;tax=d:Bacteria,p:Chloroflexi,c:Anaerolineae,o:SBR1031,f:midas_f_119,g:midas_g_119,s:midas_s_119;	99.9	1407	FPLP01002552.16.1479 Bacteria;Chloroflexi;Anaerolineae;SBR1031;metagenome	98.6	1467	9.910103	12.391228	NA	0	0	0.008980753	0.003009479
Hirt_18-Q3-R61-65_BATAC.427.fa	GCA_016710785.1	JADJUE000000000	13	4924095	785493	378776.5	1083HQ	307_1	307_2	SPREPHQ	96.02	1.1	0	NA	2	1	d__Bacteria;p__Chloroflexota;c__Anaerolineae;o__UCB3;f__UCB3;g__JADJUE01;s__JADJUE01 sp016710785	d__Bacteria;p__Chloroflexota;c__Anaerolineae;o__;f__;g__;s__	FLASV119.1406;tax=d:Bacteria,p:Chloroflexi,c:Anaerolineae,o:SBR1031,f:midas_f_119,g:midas_g_119,s:midas_s_119;	100	1406	ESV119.1406;tax=d:Bacteria,p:Chloroflexi,c:Anaerolineae,o:SBR1031,f:midas_f_119,g:midas_g_119,s:midas_s_119;	100	1406	FPLP01002552.16.1479 Bacteria;Chloroflexi;Anaerolineae;SBR1031;metagenome	98.5	1465	11.060884	17.12859	0.51294047	0	0	0.016264475	0.004657403
Ribe_18-Q3-R11-54_BAT3C.183.fa	GCA_016717335.1	JADKFS000000000	19	8174342	3247002	430228.5	1083HQ	501_0	501_0	SPREPHQ	98.27	4.15	0	NA	4	3	d__Bacteria;p__Chloroflexota;c__Chloroflexia;o__Chloroflexales;f__Roseiflexaceae;g__JADKFS01;s__JADKFS01 sp016717335	d__Bacteria;p__Chloroflexota;c__Chloroflexia;o__Chloroflexales;f__Roseiflexaceae;g__Kouleothrix;s__	FLASV2775.1404;tax=d:Bacteria,p:Chloroflexi,c:Chloroflexia,o:Chloroflexales,f:Roseiflexaceae,g:midas_g_2775,s:midas_s_2775;	100	1404	ESV2775.1404;tax=d:Bacteria,p:Chloroflexi,c:Chloroflexia,o:Chloroflexales,f:Roseiflexaceae,g:midas_g_2775,s:midas_s_2775;	100	1404	AB240368.1.1441 Bacteria;Chloroflexi;Chloroflexia;Chloroflexales;Roseiflexaceae;uncultured;uncultured bacterium	92.8	1442	20.38739	19.085764	0.8265421	0	1	0.009469825	0.00333476
Ribe_18-Q3-R11-54_MAXAC.235.fa	GCA_016722075.1	JADKGW000000000	4	7093236	5636499	1773309	1083HQ	502_0	502_0	SPREPHQ	99.21	2.08	0	NA	2	2	d__Bacteria;p__Chloroflexota;c__Chloroflexia;o__Chloroflexales;f__Roseiflexaceae;g__Kouleothrix;s__Kouleothrix sp016722075	d__Bacteria;p__Chloroflexota;c__Chloroflexia;o__Chloroflexales;f__Roseiflexaceae;g__Kouleothrix;s__	FLASV2308.1403;tax=d:Bacteria,p:Chloroflexi,c:Chloroflexia,o:Chloroflexales,f:Roseiflexaceae,g:Kouleothrix,s:midas_s_2308;	100	1403	ESV2308.1403;tax=d:Bacteria,p:Chloroflexi,c:Chloroflexia,o:Chloroflexales,f:Roseiflexaceae,g:Kouleothrix,s:midas_s_2308;	100	1403	X84565.1.1398 Bacteria;Chloroflexi;Chloroflexia;Chloroflexales;Roseiflexaceae;Kouleothrix;uncultured bacterium	95.2	1405	38.06739	34.440144	1.5546008	0	1	0.002124404	0.000563924
AalE_18-Q3-R2-46_BAT3C.409.fa	GCA_016705355.1	JADIYK000000000	19	3510984	653177	184788.6	1083HQ	246_1	246_3	NA	95.73	1.98	0	NA	1	1	d__Bacteria;p__Chloroflexota;c__Dehalococcoidia;o__Tepidiformales;f__Tepidiformaceae;g__FeB-14;s__FeB-14 sp016719395	d__Bacteria;p__Chloroflexota;c__Dehalococcoidia;o__UBA2991;f__UBA2991;g__G233;s__	FLASV849.1412;tax=d:Bacteria,p:Chloroflexi,c:OLB14,o:midas_o_731,f:midas_f_731,g:midas_g_731,s:midas_s_849;	99.9	1412	ESV849.1412;tax=d:Bacteria,p:Chloroflexi,c:OLB14,o:midas_o_731,f:midas_f_731,g:midas_g_731,s:midas_s_849;	99.9	1412	FPLP01003506.17.1486 Bacteria;Chloroflexi;OLB14;metagenome	99.8	1470	10.346069	14.10348	NA	0	0	0.026767384	0.005677465
AalW_18-Q3-R10-53_MAXAC.018.fa	GCA_016704105.1	JADJAT000000000	27	3711359	938072	137457.7	1083HQ	246_1	246_1	NA	95.54	2.97	0	NA	1	1	d__Bacteria;p__Chloroflexota;c__Dehalococcoidia;o__Tepidiformales;f__Tepidiformaceae;g__FeB-14;s__FeB-14 sp016719395	d__Bacteria;p__Chloroflexota;c__Dehalococcoidia;o__UBA2991;f__UBA2991;g__G233;s__	FLASV849.1412;tax=d:Bacteria,p:Chloroflexi,c:OLB14,o:midas_o_731,f:midas_f_731,g:midas_g_731,s:midas_s_849;	99.9	1412	ESV849.1412;tax=d:Bacteria,p:Chloroflexi,c:OLB14,o:midas_o_731,f:midas_f_731,g:midas_g_731,s:midas_s_849;	99.9	1412	FPLP01003506.17.1486 Bacteria;Chloroflexi;OLB14;metagenome	99.8	1470	13.961077	19.70532	NA	0	0	0.024868137	0.004958883
Damh_18-Q3-R51-60_BAT3C.259.fa	GCA_016708155.1	JADJGI000000000	16	3440540	480759	215033.8	1083HQ	246_1	246_4	NA	94.06	1.98	50	NA	1	1	d__Bacteria;p__Chloroflexota;c__Dehalococcoidia;o__Tepidiformales;f__Tepidiformaceae;g__FeB-14;s__FeB-14 sp016719395	d__Bacteria;p__Chloroflexota;c__Dehalococcoidia;o__UBA2991;f__UBA2991;g__G233;s__	FLASV4104.1412;tax=d:Bacteria,p:Chloroflexi,c:OLB14,o:midas_o_731,f:midas_f_731,g:midas_g_731,s:midas_s_849;	99.6	1412	ESV4104.1412;tax=d:Bacteria,p:Chloroflexi,c:OLB14,o:midas_o_731,f:midas_f_731,g:midas_g_731,s:midas_s_849;	99.6	1412	FPLP01003506.17.1486 Bacteria;Chloroflexi;OLB14;metagenome	99.5	1470	12.353297	11.278952	NA	0	0	0.026228433	0.005351649
Ejby_18-Q3-R6-50_BAT3C.216.fa	GCA_016706855.1	JADJIU000000000	32	3270025	277723	102188.3	1083HQ	246_1	246_7	NA	91.09	0.99	0	NA	1	1	d__Bacteria;p__Chloroflexota;c__Dehalococcoidia;o__Tepidiformales;f__Tepidiformaceae;g__FeB-14;s__FeB-14 sp016719395	d__Bacteria;p__Chloroflexota;c__Dehalococcoidia;o__UBA2991;f__UBA2991;g__G233;s__	FLASV4104.1412;tax=d:Bacteria,p:Chloroflexi,c:OLB14,o:midas_o_731,f:midas_f_731,g:midas_g_731,s:midas_s_849;	99.8	1412	ESV4104.1412;tax=d:Bacteria,p:Chloroflexi,c:OLB14,o:midas_o_731,f:midas_f_731,g:midas_g_731,s:midas_s_849;	99.8	1412	FPLP01003506.17.1486 Bacteria;Chloroflexi;OLB14;metagenome	99.7	1470	7.41481	8.418323	NA	0	0	0.037561206	0.009696173
EsbE_18-Q3-R3-47_MAXAC.015.fa	GCA_016705845.1	JADJKS000000000	38	3286588	408318	86489.2	1083HQ	246_1	246_9	NA	91.09	0.99	0	NA	1	1	d__Bacteria;p__Chloroflexota;c__Dehalococcoidia;o__Tepidiformales;f__Tepidiformaceae;g__FeB-14;s__FeB-14 sp016719395	d__Bacteria;p__Chloroflexota;c__Dehalococcoidia;o__UBA2991;f__UBA2991;g__G233;s__	FLASV849.1412;tax=d:Bacteria,p:Chloroflexi,c:OLB14,o:midas_o_731,f:midas_f_731,g:midas_g_731,s:midas_s_849;	99	1416	ESV849.1412;tax=d:Bacteria,p:Chloroflexi,c:OLB14,o:midas_o_731,f:midas_f_731,g:midas_g_731,s:midas_s_849;	99	1416	FPLP01003506.17.1486 Bacteria;Chloroflexi;OLB14;metagenome	99	1474	7.520276	8.270093	NA	0	0	0.034891387	0.010361381
Hirt_18-Q3-R61-65_BATAC.715.fa	GCA_016710695.1	JADJUK000000000	6	3413000	1534275	568833.3	1083HQ	246_1	246_2	NA	95.05	0.99	0	NA	1	1	d__Bacteria;p__Chloroflexota;c__Dehalococcoidia;o__Tepidiformales;f__Tepidiformaceae;g__FeB-14;s__FeB-14 sp016719395	d__Bacteria;p__Chloroflexota;c__Dehalococcoidia;o__UBA2991;f__UBA2991;g__G233;s__	FLASV849.1412;tax=d:Bacteria,p:Chloroflexi,c:OLB14,o:midas_o_731,f:midas_f_731,g:midas_g_731,s:midas_s_849;	99.6	1412	ESV849.1412;tax=d:Bacteria,p:Chloroflexi,c:OLB14,o:midas_o_731,f:midas_f_731,g:midas_g_731,s:midas_s_849;	99.6	1412	FPLP01003506.17.1486 Bacteria;Chloroflexi;OLB14;metagenome	99.6	1470	11.027302	18.741375	NA	0	0	0.024490736	0.005091921
Lyne_18-Q3-R50-59_MAXAC.019.fa	GCA_016719395.1	JADJZF000000000	17	3446967	449486	202762.8	1083HQ	246_1	246_8	SPREPHQ	96.04	0.99	0	NA	1	1	d__Bacteria;p__Chloroflexota;c__Dehalococcoidia;o__Tepidiformales;f__Tepidiformaceae;g__FeB-14;s__FeB-14 sp016719395	d__Bacteria;p__Chloroflexota;c__Dehalococcoidia;o__UBA2991;f__UBA2991;g__G233;s__	FLASV849.1412;tax=d:Bacteria,p:Chloroflexi,c:OLB14,o:midas_o_731,f:midas_f_731,g:midas_g_731,s:midas_s_849;	99.8	1412	ESV849.1412;tax=d:Bacteria,p:Chloroflexi,c:OLB14,o:midas_o_731,f:midas_f_731,g:midas_g_731,s:midas_s_849;	99.8	1412	FPLP01003506.17.1486 Bacteria;Chloroflexi;OLB14;metagenome	99.7	1470	6.976313	11.311731	0.4208284	0	0	0.036742647	0.007870562
OdNW_18-Q3-R42-56_MAXAC.019.fa	GCA_016718215.1	JADKDY000000000	56	4105808	881959	73318	1083HQ	246_1	246_6	NA	94.06	3.96	25	NA	1	1	d__Bacteria;p__Chloroflexota;c__Dehalococcoidia;o__Tepidiformales;f__Tepidiformaceae;g__FeB-14;s__FeB-14 sp016719395	d__Bacteria;p__Chloroflexota;c__Dehalococcoidia;o__UBA2991;f__UBA2991;g__G233;s__	FLASV3884.1412;tax=d:Bacteria,p:Chloroflexi,c:OLB14,o:midas_o_731,f:midas_f_731,g:midas_g_731,s:midas_s_849;	99.8	1412	ESV3884.1412;tax=d:Bacteria,p:Chloroflexi,c:OLB14,o:midas_o_731,f:midas_f_731,g:midas_g_731,s:midas_s_849;	99.8	1412	FPLP01003506.17.1486 Bacteria;Chloroflexi;OLB14;metagenome	99.7	1470	8.762839	10.024109	NA	0	0	0.023588102	0.005404188
Rand_18-Q3-R56-63_BAT3C.210.fa	GCA_016717905.1	JADKEO000000000	30	3278902	385892	109296.7	1083HQ	246_1	246_5	NA	93.84	1.49	50	NA	1	1	d__Bacteria;p__Chloroflexota;c__Dehalococcoidia;o__Tepidiformales;f__Tepidiformaceae;g__FeB-14;s__FeB-14 sp016719395	d__Bacteria;p__Chloroflexota;c__Dehalococcoidia;o__UBA2991;f__UBA2991;g__G233;s__	FLASV4104.1412;tax=d:Bacteria,p:Chloroflexi,c:OLB14,o:midas_o_731,f:midas_f_731,g:midas_g_731,s:midas_s_849;	99.7	1412	ESV4104.1412;tax=d:Bacteria,p:Chloroflexi,c:OLB14,o:midas_o_731,f:midas_f_731,g:midas_g_731,s:midas_s_849;	99.7	1412	FPLP01003506.17.1486 Bacteria;Chloroflexi;OLB14;metagenome	99.6	1470	9.1900215	8.812144	NA	0	0	0.031332882	0.007134174
Aved_18-Q3-R54-62_BAT3C.689.fa	GCA_016703545.1	JADJBX000000000	21	3490229	871834	166201.4	1083HQ	247_0	247_0	SPREPHQ	93.56	0.99	0	NA	1	1	d__Bacteria;p__Chloroflexota;c__Dehalococcoidia;o__Tepidiformales;f__Tepidiformaceae;g__JACPOQ01;s__JACPOQ01 sp016703545	d__Bacteria;p__Chloroflexota;c__Dehalococcoidia;o__UBA2991;f__UBA2991;g__;s__	FLASV14224.1311;tax=d:Bacteria,p:Chloroflexi,c:OLB14,o:midas_o_731,f:midas_f_731,g:midas_g_1412,s:midas_s_8871;	99.5	1311	ESV8871.1412;tax=d:Bacteria,p:Chloroflexi,c:OLB14,o:midas_o_731,f:midas_f_731,g:midas_g_1412,s:midas_s_8871;	99	1412	LN567649.1.1322 Bacteria;Chloroflexi;OLB14;uncultured bacterium	97.1	1322	6.0641828	10.332008	0.084246285	0	0	0.031960049	0.01001639
